# Functional classification of noncoding RNAs associated with distinct histone modifications by PIRCh-seq

**DOI:** 10.1101/667881

**Authors:** Jingwen Fang, Qing Ma, Ci Chu, Beibei Huang, Lingjie Li, Pengfei Cai, Pedro J. Batista, Karen Erisse Martin Tolentino, Jin Xu, Rui Li, Pengcheng Du, Kun Qu, Howard Y. Chang

## Abstract

Many long noncoding RNAs (lncRNAs) regulate gene transcription through binding to histone modification complexes. Therefore, a comprehensive study of nuclear RNAs in a histone modification-specific manner is critical to understand their regulatory mechanisms. Here we develop a method named Profiling Interacting RNAs on Chromatin by deep sequencing (PIRCh-seq), in which we profile chromatin-associated transcriptome in 5 different cell types using antibodies recognizing histone H3 and 6 distinct histone modifications associated with active or repressive chromatin states. PIRCh-seq identified chromatin-associated RNAs with substantially less contamination by nascent transcripts, as compared to existing methods. We classified chromatin-enriched lncRNAs into 6 functional groups based on the patterns of their association with specific histone modifications. LncRNAs were enriched with different chromatin modifications in different cell types, suggesting lncRNAs’ regulation may also be cell type-specific. By integrating profiles of RNA secondary structure and RNA m^6^A modification, we found that RNA bases which bind to chromatin tend to be more single stranded. We discovered hundreds of allele-specific RNA-chromatin interactions, nominating specific single nucleotide variants that alter RNA association with chromatin. These results provide a unique resource to globally study the functions of chromatin-associated lncRNAs and elucidate the basic mechanisms of chromatin-RNA interaction.
