## Supplemental Table 1 for "Functional classification of noncoding RNAs associated with distinct histone modifications by PIRCh-seq"

gene	H3k4me1	H3k4me3	H3k27ac	H3k27me3	H3k9me3	H4k16ac	state
Mir664	0	0	1	0	0	0	4
Snord89	1	1	1	0	0	1	3
uc007dva.1	0	0	1	0	0	0	4
5033404E19Rik	0	1	0	0	0	0	2
guttman:linc1654.3	0	1	0	1	0	0	1
guttman:linc1421.3	0	1	0	0	0	0	2
Scarna3a	1	1	1	0	1	0	3
Snora36b	0	0	1	0	0	0	4
Mir1843b	1	1	1	0	1	0	3
Mir215	0	0	1	0	0	0	4
uc007ecf.1	0	0	0	0	1	0	5
bartel:linc21	0	1	0	0	0	0	2
4930558J18Rik	0	0	0	0	1	0	5
bartel:linc2	1	0	1	0	0	0	4
Gm16880	1	1	1	0	1	0	3
uc007apb.1	0	1	0	0	0	0	0
bartel:linc32	0	0	0	0	1	0	5
uc007ctp.1	0	1	0	0	0	0	2
Scarna6	0	0	1	0	1	1	4
E330020D12Rik	0	1	0	0	0	0	0
guttman:linc1231.3	0	0	0	0	1	0	5
uc007dxm.1	1	0	0	0	1	0	5
6430706D22Rik	0	0	1	0	1	0	4
uc007czl.1	0	0	1	0	0	1	4
Snord11	0	1	0	0	0	0	2
guttman:linc1425.3	0	1	0	0	1	0	1
guttman:linc1428.3	0	0	1	0	1	0	4
uc007cpj.2	0	1	1	0	1	0	3
guttman:linc1423.3	0	1	1	0	1	0	3
Gas5	0	1	0	0	1	0	1
Mir467a-7.7	0	1	0	0	1	0	1
Mir467a-4	0	0	0	0	1	0	5
Mir467a-2.6	0	0	0	0	1	0	5
guttman:linc1328.3	0	0	1	0	0	0	4
Snhg7	0	1	1	0	1	0	3
Mir467a-5.4	0	0	0	0	1	0	5
bartel:linc502	0	0	1	0	0	0	4
1700084E18Rik	0	1	0	0	0	0	0
Mir467a-3.3	0	0	0	0	1	0	5
Mir467a-4.6	0	0	0	0	1	0	5
Mir467a-10.2	0	0	0	0	1	0	5
Mir467a-8.3	0	0	0	0	1	0	5
Mir181b-2	0	0	1	0	0	0	4
Mir467a-1.9	0	0	0	0	1	0	5
Mir467a-5.5	0	1	0	0	1	0	1
uc008oac.1	0	1	0	0	1	0	1
BC029722	0	1	0	0	1	0	1
Mir467a-7	0	0	0	0	1	0	5
Mir103-2	1	0	1	0	0	0	4
Mir467a-8.7	0	0	0	0	1	0	5
Gm13375	0	0	0	1	0	0	1
uc008ivk.1	0	1	0	0	1	0	1
Mir467a-4.3	0	1	0	0	1	0	1
Mir684-1.2	0	1	1	0	1	0	3
Mir467a-10.3	0	0	0	0	1	0	5
Mir467a-1.2	0	0	0	0	1	0	5
uc008kht.1	0	1	0	1	1	0	1
Mir467a-7.8	0	0	0	0	1	0	5
5430405H02Rik	0	0	0	0	1	0	5
Mir467a-1.5	0	1	1	0	1	0	3
Mir467a-5	0	0	0	0	1	0	5
Snora17	1	1	1	0	1	0	3
Mir467a-9.6	0	0	0	0	1	0	5
uc008ogx.1	0	1	0	0	0	0	2
Mir467a-6.3	0	0	0	0	1	0	5
C330008G21Rik	1	0	0	0	0	0	0
Mir467a-2.2	0	0	0	0	1	0	5
Mir467a-1	0	0	0	0	1	0	5
Mir684-1	0	1	1	0	1	0	3
Mir467a-9.3	0	0	0	0	1	0	5
Mir467a-4.2	0	0	0	0	1	0	5
9430008C03Rik	0	0	0	0	1	0	5
Mir467a-5.2	0	0	0	0	1	0	5
Mir467a-10	0	0	0	0	1	0	5
Gm13580	0	1	0	0	0	0	2
Mir467a-1.6	0	0	0	0	1	0	5
Mir467a-8.5	0	0	0	0	1	0	5
guttman:linc1329.3	0	0	0	0	1	0	5
Mir467a-4.5	0	1	0	0	1	0	1
Mir467a-9.7	0	1	0	0	1	0	1
uc008mmm.1	0	1	0	0	0	0	2
Mir467a-2.4	0	0	0	0	1	0	5
Bambi-ps1	0	0	0	0	1	0	5
Mir467a-8	0	1	0	0	1	0	1
Mir467a-7.2	0	0	0	0	1	0	5
Mir467a-1.3	0	1	1	0	1	0	3
uc008jqz.1	0	1	0	0	0	0	2
guttman:linc1327.3	0	1	0	0	0	0	0
Mir4660	0	0	1	0	0	0	4
Mir467a-2.3	0	1	0	0	1	0	1
Mir467a-9.4	0	0	0	0	1	0	5
Mir467a-6.2	0	0	0	0	1	0	5
Mir467a-5.3	0	1	0	0	1	0	1
uc008iuf.1	0	0	0	1	1	0	1
Mir467a-7.5	0	1	0	0	1	0	1
Mir467a-6	0	0	0	0	1	0	5
Mir467a-3.2	0	0	0	0	1	0	5
Mir669h	1	0	0	0	1	0	5
uc008jok.1	0	0	0	0	1	0	5
Mir467a-4.4	0	0	0	0	1	0	5
Mir467a-9.8	0	0	0	0	1	0	5
Mir467a-8.2	0	0	0	0	1	0	5
Mir467a-2	0	0	0	0	1	0	5
Mir467a-1.4	0	0	0	0	1	0	5
Snora43	1	1	1	1	1	0	3
uc012bsf.1	0	1	0	0	1	0	1
Mir467a-3	0	0	0	0	1	0	5
guttman:linc1515.3	1	1	1	1	1	0	3
Mir147	0	0	0	1	0	0	1
Gm1631	0	1	0	0	0	0	2
uc008jup.1	0	0	0	0	1	0	5
AI847159	0	0	1	0	0	0	4
Mir467a-9.5	0	1	0	0	1	0	1
Mir467a-8.6	0	1	0	0	1	0	1
Mir467a-5.6	0	0	0	0	1	0	5
Mir467a-2.5	0	1	0	0	1	0	1
Mir467a-1.10	0	0	0	0	1	0	5
uc008jhl.1	1	1	1	0	1	1	3
Mir467a-7.6	0	0	0	0	1	0	5
Mir1895	0	0	0	0	1	0	5
uc012ctx.1	0	1	0	0	0	0	2
Snora24	0	1	1	0	0	0	3
1700113A16Rik	0	1	0	0	0	0	2
Snord45c	0	1	0	0	1	0	1
A130049A11Rik	0	1	0	0	0	0	0
uc008pud.1	0	1	0	0	0	0	2
Mir302c	0	0	1	1	0	0	1
Mir186	0	0	0	0	0	1	2
uc008ppm.1	1	1	1	1	1	1	3
1500004A13Rik	0	0	1	0	1	0	4
uc008paf.1	0	0	0	0	1	0	5
Mir1956	0	0	1	0	0	0	4
uc008qji.1	0	0	0	1	1	0	1
guttman:linc1334.3	0	1	0	0	0	0	0
Snhg8	0	1	0	0	0	0	0
4632415L05Rik	0	1	0	0	0	0	0
guttman:linc1333.3	1	1	1	0	1	0	3
4930447N08Rik	1	0	0	0	0	0	0
5830417I10Rik	0	0	0	0	1	0	5
Mir302a	0	1	0	0	0	0	0
C430002E04Rik	1	1	1	0	0	0	3
Mir367	0	1	1	0	0	0	3
Mir302d	0	1	0	0	0	0	2
Snord73a	1	1	0	1	0	0	2
4930529C04Rik	0	0	0	0	1	0	5
Rnu73b	0	0	0	1	0	0	1
Mir190b	0	1	0	0	0	0	2
Mir302b	0	0	1	0	0	0	4
uc008qtk.1	0	1	0	0	1	0	1
uc008qgv.1	0	1	0	0	0	0	2
uc008oow.1	0	1	1	0	0	0	3
Scarna8	0	0	1	0	0	0	4
Snord55	0	1	0	0	0	0	2
uc008snl.1	0	1	1	0	0	0	3
Mir684-2	0	1	1	0	1	1	3
uc008smq.1	0	0	1	1	1	0	1
uc008sme.1	0	0	1	0	0	0	4
uc008slq.1	0	1	0	0	0	0	2
uc008tos.1	0	0	0	1	0	0	1
Snora44	0	1	0	0	0	0	2
uc008vpq.1	0	1	0	0	0	0	2
uc008smo.1	0	0	0	1	0	0	1
uc008snv.1	1	0	0	0	0	0	0
uc008tgw.1	0	0	0	0	1	0	5
Gm12504	0	0	0	0	1	0	5
uc008sls.1	0	0	1	1	0	0	1
uc008soe.1	0	1	0	0	0	0	0
uc008skn.1	1	1	1	0	1	0	3
uc008snd.1	0	0	0	1	0	0	1
uc008smz.1	0	0	1	1	1	0	1
uc008snt.1	1	1	1	0	1	1	3
uc008smm.1	0	0	1	1	1	0	1
Gm13238	0	1	0	0	0	0	2
uc012dpd.1	0	1	1	0	0	0	3
Snhg12	1	1	0	0	0	0	2
guttman:linc1336.3	0	1	1	0	1	0	3
Mir700	0	0	0	0	1	0	5
uc008sna.1	1	0	0	0	0	0	0
uc008rzc.1	1	1	1	0	1	0	3
uc008snc.1	1	1	1	0	1	1	3
uc008vai.1	0	1	0	0	1	0	1
uc008skd.1	0	1	0	0	0	0	0
uc008smx.1	1	1	1	0	1	1	3
uc008skk.1	0	0	0	1	1	0	1
AV051173	0	1	1	1	0	0	3
uc008ski.1	1	0	0	0	0	0	0
uc008skh.1	0	0	1	1	1	0	1
Rmrp	1	0	0	0	0	0	0
uc008skj.1	1	1	1	0	1	0	3
guttman:linc1343.3	0	1	0	0	0	0	2
uc008slx.1	1	0	0	0	0	0	0
Mir200a	0	1	0	0	0	0	0
uc008slw.1	0	1	0	0	0	0	0
uc008slz.1	0	1	0	0	0	0	2
uc008sky.1	0	0	0	1	0	0	1
0610043K17Rik	0	1	0	0	0	0	0
uc008sko.1	0	0	0	1	0	0	1
Mir697	1	0	0	0	0	1	0
uc012dpc.1	1	1	1	0	1	1	3
Mir429	1	0	0	0	0	0	0
2410114N07Rik	0	0	1	0	1	0	4
uc008vsx.1	1	1	0	0	0	1	2
Mir101a	0	1	0	0	0	0	2
D4Ertd617e	0	1	0	0	1	0	1
Znf41-ps	0	0	1	0	0	0	4
uc008snm.1	0	0	1	1	1	0	1
uc008yyf.1	0	0	1	0	0	0	4
uc008yxa.1	0	0	1	0	0	0	4
guttman:linc1354.3	0	1	0	0	0	0	0
Gm10416	0	1	0	0	0	0	2
uc008zap.1	0	0	1	0	0	0	4
uc012egj.1	0	1	1	0	0	1	3
Snord93	0	1	0	0	0	0	2
uc008yvg.1	0	0	1	0	0	0	4
uc008yvv.1	1	0	1	1	0	1	3
uc008yvu.1	1	0	1	1	0	1	3
uc008yvt.1	1	0	1	1	1	1	3
uc008ywb.1	1	0	0	0	0	0	0
Dancr	0	1	0	0	0	0	2
4930515G01Rik	0	0	0	0	1	0	5
uc008yve.1	0	0	1	0	0	0	4
2210417A02Rik	0	0	1	0	0	0	4
uc008yvf.1	1	0	0	0	0	0	0
Snora26	0	1	0	0	0	0	2
uc008yuw.1	0	0	0	0	1	0	5
D130017N08Rik	0	1	0	0	1	0	1
uc008yva.1	1	1	1	1	1	1	3
uc008zvb.1	0	0	0	1	0	0	1
5031425E22Rik	0	1	0	0	0	0	2
Gm16065	0	1	0	0	0	0	0
uc008yxr.1	0	0	0	1	0	0	1
Mir3096	0	1	0	0	0	0	2
uc008zch.1	1	0	0	0	1	0	5
guttman:linc1538.3	0	1	0	0	0	0	2
guttman:linc1533.3	1	1	1	0	1	1	3
uc008xtf.1	0	1	0	0	0	0	2
uc008ywh.1	0	0	1	0	0	0	4
2010001M06Rik	0	1	0	0	1	0	1
Mir684-1.3	0	1	1	0	1	0	3
Wbscr25	0	1	0	0	0	0	0
Mir3096b	0	1	0	0	0	0	2
2700038G22Rik	1	1	1	0	1	1	3
uc008yvs.1	0	1	0	0	1	0	1
uc008ylo.1	0	1	0	0	0	0	2
uc008yvz.1	1	0	1	1	0	0	1
uc008yuv.1	0	1	0	0	0	0	2
uc008yux.1	0	0	0	0	1	0	5
uc008yvy.1	1	0	1	1	1	1	3
uc008ywq.1	0	1	0	0	0	0	2
uc008yxi.1	1	0	1	0	0	0	4
uc008yvc.1	0	0	0	0	1	0	5
uc008zsz.1	0	1	0	1	0	0	1
uc008ywa.1	1	0	0	0	0	0	0
1500011B03Rik	0	1	0	0	1	0	1
uc008ypk.1	0	0	1	0	0	0	4
Mir5098	0	0	1	0	0	0	4
uc008yvb.1	1	0	1	1	0	1	3
uc012eeg.1	0	1	1	1	1	0	1
Gm15708	0	1	0	0	0	0	2
uc009abr.1	0	1	0	0	0	0	0
uc009add.1	0	1	1	0	1	0	3
uc008yxf.1	0	0	1	0	0	0	4
Mir1961	0	0	1	0	0	0	4
uc008ywt.1	1	0	0	0	1	0	5
uc008wzh.1	0	1	1	0	0	0	3
bartel:linc705	0	0	1	0	0	0	4
guttman:linc1549.3	0	0	1	0	0	0	4
uc009dfe.1	0	0	0	0	1	0	5
Snora7a	0	1	1	0	0	0	3
Rhno1	0	0	0	0	1	0	5
uc012esz.1	0	1	0	0	1	0	1
E230016M11Rik	0	0	0	0	1	0	5
Gm5577	0	1	1	0	0	0	3
uc009cvb.1	0	1	0	0	1	0	1
1600020E01Rik	1	1	0	0	1	0	1
1190002F15Rik	0	0	1	0	0	0	4
bartel:linc711	1	1	1	0	0	0	3
0610040F04Rik	0	1	0	0	0	0	0
Mir705	0	0	0	0	1	0	5
uc009ets.1	0	1	0	0	0	0	0
guttman:linc1369.3	0	1	0	0	0	0	2
uc009edc.1	1	1	0	0	1	0	2
guttman:linc1557.3	0	0	1	0	0	0	4
Gm15706	0	1	0	0	0	0	0
uc009edd.1	0	1	0	0	0	0	2
uc009bsy.1	0	1	0	1	1	1	1
guttman:linc1552.3	0	1	0	1	1	1	1
uc009cuq.1	0	0	0	0	0	1	2
Mir704	0	0	0	0	1	0	5
Scarna10	1	1	0	0	0	0	2
uc009dxi.1	0	0	0	1	0	0	1
guttman:linc1547.3	0	0	0	0	1	0	5
bartel:linc684	0	1	0	0	0	0	2
uc009ecw.1	0	1	0	0	0	0	2
uc009did.1	1	1	0	0	1	1	3
uc009dxh.1	0	0	0	1	0	0	1
4732416N19Rik	1	1	0	0	0	0	2
uc009cuo.1	1	0	0	0	0	0	0
guttman:linc2003.3	0	1	0	0	0	0	0
Mir291a	0	1	1	0	0	0	3
Mir707	0	1	1	0	1	1	3
Snord15b	0	0	1	0	1	0	4
D7Ertd715e	0	0	0	0	1	0	5
Mir3102	0	0	0	1	1	0	1
uc009kgg.1	0	1	0	0	0	0	2
D7Ertd143e	0	1	1	0	0	0	3
Mir295	1	1	1	1	1	1	3
Snora52	1	1	1	0	0	1	3
uc009kqd.1	1	1	1	0	1	1	3
uc009hcg.1	0	0	1	1	0	0	1
uc009giy.1	0	1	0	1	1	0	1
Mir291b	0	1	0	0	0	0	2
Peg3as	0	1	1	0	1	0	3
uc009gse.1	0	1	0	0	0	0	2
4632427E13Rik	0	1	1	0	0	0	3
Snord15a	0	1	0	0	0	0	2
uc009jfo.1	0	0	1	0	0	0	4
uc009kok.1	0	0	0	0	1	0	5
uc009jpv.1	0	0	0	0	0	1	2
uc009gul.1	1	1	0	0	0	0	2
guttman:linc1389.3	0	0	0	0	1	0	5
uc009iyh.1	0	0	0	1	0	0	1
uc009hql.1	1	0	0	0	0	0	0
Mir293	0	0	0	0	1	0	5
Mir210	0	1	0	0	0	0	2
uc009ize.1	0	1	0	0	0	0	0
Mir292	0	1	1	0	1	0	3
Snora3	0	1	1	0	0	0	3
9130221H12Rik	1	1	1	1	1	1	3
Mir202	0	1	0	1	0	0	1
Mir708	0	1	0	0	0	0	2
Mir294	1	1	0	0	0	0	2
Mir7-2	0	0	0	1	0	0	1
uc009iln.1	0	0	0	0	1	1	5
Mir150	0	1	0	0	0	0	2
uc009faw.1	1	0	1	1	1	1	3
uc009inp.1	0	1	0	0	0	1	2
Snord34	0	0	1	0	0	0	4
uc009izd.1	1	1	1	1	1	0	3
Snord35b	0	1	1	1	0	0	3
Gm15545	1	1	1	1	1	0	3
Mir684-1.4	0	1	1	0	1	0	3
Nphs1as	1	1	1	0	1	1	3
Gm21057	1	0	0	0	0	1	0
Snora23	1	1	1	1	1	1	3
guttman:linc2046.3	1	1	1	0	1	0	3
uc009nif.1	0	0	1	0	0	0	4
guttman:linc1398	0	1	0	0	1	0	1
guttman:linc1393.3	0	1	1	1	1	0	1
guttman:linc1587.3	0	1	1	0	1	0	3
1810019D21Rik	0	0	0	0	1	0	5
2810013P06Rik	0	1	1	0	0	0	3
6820431F20Rik	1	1	1	0	1	0	3
uc009mmp.1	1	0	0	0	0	0	0
uc009mjw.1	1	1	1	1	1	1	3
Snora68	0	1	0	0	0	0	0
uc009mko.1	0	0	0	1	0	0	1
Mir23a	1	0	0	0	0	0	0
uc009kyu.1	1	0	1	0	0	0	4
guttman:linc1576.3	1	1	1	0	0	0	3
Mir140	1	1	0	0	0	0	2
bartel:linc795	0	1	1	0	0	0	3
Mir181c	0	1	0	0	0	0	2
uc009las.1	1	1	1	0	1	0	3
uc009lol.1	0	0	0	0	1	0	5
uc009neu.1	0	1	0	0	0	0	0
6820431F20Rik.2	1	1	1	0	1	0	3
uc009mks.1	0	1	0	0	0	0	0
guttman:linc1400.3	0	0	0	0	1	0	5
Snord68	0	1	0	0	0	0	2
Gm10664	0	1	1	1	1	0	1
uc009noy.1	1	1	0	0	0	1	2
bartel:linc808	0	1	0	0	1	0	1
Gm1943	0	0	0	1	0	0	1
2610005L07Rik	0	1	1	0	1	0	3
Nutf2-ps1	0	0	0	0	1	0	5
bartel:linc813	0	0	0	0	1	0	5
uc009ltz.1	0	1	0	1	0	0	1
9330133O14Rik	0	1	0	0	0	0	2
Mir28b	0	0	0	1	0	0	1
7sk	1	1	1	0	0	0	3
guttman:linc1588.3	0	1	1	0	1	0	3
1700110K17Rik	0	0	0	0	1	0	5
uc009qmk.1	0	0	1	0	1	0	4
uc009orh.1	0	0	1	0	0	0	4
Snord16a	0	0	0	0	1	0	5
guttman:linc2065.3	1	1	1	0	0	0	3
Snhg5	0	1	0	0	0	0	2
uc009osn.1	1	1	0	0	0	0	2
C920006O11Rik	0	0	0	0	1	0	5
Mirlet7g	0	1	0	0	0	0	2
uc009qmj.1	0	0	1	0	1	0	4
Mir425	0	0	1	0	0	0	4
uc009ozv.1	0	1	0	0	1	0	1
Snora62	1	1	1	0	0	0	3
Scarna9	1	1	1	0	1	1	3
Gm6981	0	1	0	0	0	0	0
E530011L22Rik	0	1	0	0	0	0	2
4930461G14Rik	0	1	1	0	1	0	3
uc009qqr.1	1	1	1	1	1	1	3
uc009orc.1	0	0	1	0	0	0	4
uc007fst.1	1	0	1	0	0	1	3
uc007fss.1	1	1	0	0	0	1	2
uc007ftd.1	0	1	0	1	0	1	1
uc007fsp.1	1	0	1	0	0	0	4
4930405J17Rik	1	0	0	0	0	0	0
bartel:linc73	0	0	1	0	0	0	4
Mir678	1	1	0	1	1	1	1
uc007fif.1	0	1	0	0	0	0	0
Snord100	1	1	0	1	0	0	2
Mir1930	0	1	0	0	0	0	2
uc011xoc.1	0	1	0	0	0	0	0
uc007fri.1	0	0	1	0	0	0	4
uc007fsx.1	1	0	0	0	0	0	0
bartel:linc67	0	1	0	0	0	0	2
uc011xkf.1	1	0	0	0	0	0	0
Mir684-1.6	0	1	1	0	1	0	3
uc007fsz.1	0	0	1	0	0	0	4
bartel:linc64	0	0	1	0	0	0	4
uc007fsq.1	1	0	1	1	1	0	3
guttman:linc1432.3	0	0	1	0	0	0	4
uc011xke.1	1	1	1	0	1	1	3
Snora33	0	1	0	0	0	0	2
uc007eoy.1	1	0	0	0	0	0	0
BC020402	0	1	0	0	0	0	0
uc011xkm.1	1	1	1	1	0	1	3
uc007fsr.1	1	1	0	0	0	0	2
bartel:linc52	1	0	1	0	1	0	4
uc007fso.1	1	0	1	1	0	0	1
uc007fsn.1	1	0	0	1	0	0	1
C330046G13Rik	0	0	0	1	1	0	1
uc007fsu.1	1	1	1	0	0	0	3
uc007ghs.1	0	0	0	0	1	0	5
uc011xkn.1	0	0	1	0	0	0	4
uc007hcq.1	0	1	0	0	0	0	2
1700094J05Rik	0	0	1	0	0	0	4
uc011xkg.1	0	0	1	0	0	0	4
Mir1931	1	0	1	1	1	0	1
uc011xjx.1	0	0	1	0	1	0	4
uc007hev.1	0	1	0	0	0	0	2
uc011xjz.1	0	0	1	0	0	0	4
E130307A14Rik	0	1	0	0	0	0	0
uc007fou.1	0	1	1	1	1	0	1
Gm5176	0	1	0	0	0	0	0
uc007fsv.1	1	1	1	0	0	0	3
uc007fts.1	0	1	0	0	0	0	0
uc011xkh.1	0	1	0	1	0	0	1
uc011xkb.1	0	0	0	0	1	0	5
uc007ghr.1	0	0	0	0	1	0	5
uc007elr.1	0	0	0	1	0	0	1
uc007mtt.1	0	0	0	0	1	0	5
Pisd-ps3	0	0	1	0	1	0	4
Tug1	0	1	1	0	1	0	3
Gm12238	1	1	1	0	0	0	3
1810032O08Rik	0	1	0	0	0	0	0
Snord42b	0	1	0	0	0	0	2
1700013G23Rik	0	0	0	1	0	0	1
Mir1934	0	0	1	0	0	0	4
Snord104	0	1	1	0	0	0	3
9530048J24Rik	0	0	1	0	0	0	4
Pisd-ps1	0	0	1	0	1	0	4
Mir3968	0	0	0	0	1	0	5
Gm7367	0	0	0	1	1	0	1
uc011yix.1	0	1	0	0	0	0	2
4833417C18Rik	1	1	1	0	0	0	3
Mir1933	0	0	0	1	0	0	1
Snora21	1	1	0	0	0	0	2
uc007lwu.1	0	1	0	0	0	0	2
Mir21	0	1	0	0	0	0	2
Mir684-1.7	0	1	1	0	1	0	3
2810008D09Rik	0	0	1	0	0	0	4
Mir5119	0	0	1	0	0	0	4
Gm11944	0	0	0	0	0	1	2
Mir378b	1	0	1	1	1	1	3
bartel:linc102	0	0	1	0	0	0	4
Mir497	1	1	0	0	0	0	2
Snord96a	0	1	0	0	0	0	2
Snord1a	1	1	1	0	1	0	3
uc011xvy.1	0	0	1	0	0	0	4
Snord4a	0	1	0	0	0	0	2
Mir3064	1	1	1	0	0	1	3
Snord65	0	1	0	0	0	0	2
Snora5c	1	0	0	0	0	0	0
Mir22	0	0	0	0	0	1	2
guttman:linc1261.3	0	0	1	0	0	0	4
Mir684-1.8	0	1	1	0	1	0	3
D930048N14Rik	1	1	1	1	1	1	3
Snord49a	0	1	0	0	0	0	2
Snord42a	0	0	1	0	0	0	4
guttman:linc1450.3	0	0	0	0	1	0	5
guttman:linc1451.3	0	0	1	0	0	0	4
Snord1b	0	0	1	0	0	0	4
guttman:linc1258.3	0	1	1	0	0	0	3
uc007msl.1	0	0	0	0	1	0	5
2410003L11Rik	0	0	0	0	1	0	5
Olfr1372-ps1	0	0	1	0	0	0	4
Snord49b	0	1	1	0	0	0	3
guttman:linc1259	1	1	1	1	1	0	3
guttman:linc1256.3	0	1	1	0	1	0	3
AI450353	1	1	1	1	1	1	3
Snord1c	0	1	0	0	0	0	2
uc007jjp.1	1	0	1	0	1	0	4
Mir3060	0	0	0	1	0	0	1
guttman:linc1260.3	0	0	1	0	0	0	4
uc007ivg.1	0	1	0	0	0	0	2
Mir341	0	0	0	0	0	1	2
Mir882	0	0	1	0	0	0	4
Mir453	0	1	0	0	0	0	2
Mir380	0	1	0	0	0	0	0
DQ267102	1	1	1	0	1	1	3
Mir667	0	0	0	0	0	1	2
guttman:linc1458	0	1	0	0	1	0	1
Mir369	0	0	1	0	1	0	4
Mir433	0	0	1	0	0	0	4
Mir299	0	0	0	0	0	1	2
uc011ymk.1	0	0	0	0	1	0	5
D130020L05Rik	0	1	0	0	0	0	2
Meg3	0	1	0	1	1	0	1
uc007nur.1	0	0	0	1	1	0	1
Mir485	0	0	1	0	0	0	4
uc007mzn.1	1	1	1	0	1	1	3
Mir410	0	0	1	0	0	0	4
Gm1995	0	0	0	0	1	0	5
uc007nny.1	0	1	0	0	0	0	2
A730018C14Rik	0	1	0	0	0	0	2
Mir379	0	0	0	0	1	0	5
Mir1188	0	1	1	0	0	0	3
Mir300	0	0	0	0	1	0	5
DQ267101	1	0	1	1	1	1	3
Mir666	0	1	1	0	0	0	3
1110002L01Rik	0	0	0	0	1	0	5
guttman:linc1747.3	0	1	0	0	0	0	0
uc011ykx.1	0	0	1	0	1	0	4
Mir540	0	0	0	0	1	0	5
Rian	0	1	0	0	1	0	1
Mir541	0	1	0	1	1	0	1
AF357425	0	1	0	0	0	0	2
Mir758	0	1	1	0	0	0	3
D430020J02Rik	1	0	0	0	1	0	5
Mir376a	0	0	1	0	0	0	4
Mir409	0	0	0	0	1	0	5
uc007mzq.1	0	1	0	0	0	0	2
Mir3068	1	0	0	1	1	0	1
Mirg	0	0	0	0	1	0	5
Gdap10	0	1	1	0	1	0	3
Mir412	0	0	1	0	1	1	4
Mir370	0	1	0	0	0	0	0
bartel:linc175	0	1	0	0	0	0	0
Mir668	0	0	1	0	0	0	4
Scarna3b	0	1	0	0	0	0	0
uc011ykv.1	0	0	1	0	0	0	4
uc007qzr.1	0	1	0	0	0	0	2
guttman:linc1468.3	0	1	1	0	1	0	3
bartel:linc208	1	0	1	0	1	0	4
bartel:linc221	0	0	1	0	1	0	4
uc011zdj.1	0	0	1	0	1	0	4
guttman:linc1283	1	1	1	0	0	0	3
uc007rhb.1	0	1	0	0	0	0	2
guttman:linc1281.3	0	0	0	0	1	0	5
bartel:linc220	0	1	1	1	1	0	1
4932702P03Rik	0	0	0	1	0	0	1
uc007qmd.1	0	0	1	0	1	0	4
uc007rpi.1	0	1	0	0	0	0	2
D630045M09Rik	0	0	0	0	1	0	5
3830408C21Rik	0	1	0	0	0	0	2
guttman:linc1465.3	0	1	0	0	0	0	0
4933433G19Rik	0	1	0	0	0	0	0
Mir1983	1	0	1	0	0	0	4
uc007qoh.1	1	1	1	1	1	1	3
uc007rga.1	0	1	0	1	0	0	1
Rpph1	1	1	1	0	1	0	3
uc007unr.1	0	1	0	0	0	0	2
Snord8	0	0	0	0	1	0	5
Gm16973	0	1	1	0	0	0	3
Snord58b	1	0	1	0	0	0	4
Snord69	1	1	0	1	0	0	2
Snord19	0	0	1	0	0	0	4
uc007uvi.1	1	0	0	0	0	0	0
uc011zov.1	1	1	0	0	0	0	2
Mir17	0	1	1	0	0	0	3
Zfhx2as	1	1	1	1	1	0	3
uc007urf.1	0	1	0	1	0	0	1
4933413J09Rik	0	1	0	0	0	0	0
1700001G11Rik	0	0	0	1	0	0	1
uc007tlp.1	1	1	1	0	1	0	3
Mir18	0	1	0	0	1	0	1
uc007wnj.1	1	1	1	0	0	0	3
Gm20324	1	0	0	0	1	0	5
bartel:linc328	0	0	1	0	0	0	4
uc007wfi.1	1	0	0	0	0	0	0
uc007wfa.1	1	0	0	0	0	0	0
uc007wpq.1	0	0	1	0	0	0	4
Mir5113	0	1	1	0	1	0	3
uc007wdx.1	1	1	1	0	0	0	3
Tbrg3	1	1	1	1	1	1	3
Gm10865	1	1	0	1	1	1	3
Snord83b	1	1	1	0	1	0	3
uc007wbs.1	0	1	1	1	1	0	1
Pvt1	1	1	1	0	1	0	3
uc007xjw.1	0	1	0	1	1	0	1
uc007wuy.1	1	1	0	0	0	0	2
uc007wex.1	1	1	1	0	1	1	3
uc007wdq.1	0	0	1	0	0	0	4
Rnu12	0	1	0	0	0	0	2
Snord43	0	1	0	0	0	0	2
uc007xaj.1	0	1	0	0	0	0	2
uc007wfh.1	1	0	1	1	0	0	1
uc007wdv.1	0	0	0	1	0	0	1
uc007wej.1	0	0	1	0	0	0	4
uc007wrt.1	0	1	0	0	0	0	2
Snord72	1	1	1	0	0	1	3
uc007xed.1	0	1	0	0	0	0	2
guttman:linc1476.3	1	0	1	0	0	0	4
uc007wdz.1	0	0	0	0	1	0	5
uc007wdy.1	0	1	0	0	0	0	0
uc007vhv.1	0	0	0	1	0	0	1
H2afy3	0	0	0	0	1	0	5
uc007wdw.1	0	0	0	1	0	0	1
uc007xnq.1	0	0	0	1	1	0	1
uc007wdu.1	1	0	1	1	1	0	1
uc007wdo.1	0	0	1	0	0	0	4
uc007wey.1	1	1	1	0	1	0	3
Snora2b	0	0	1	0	0	0	4
Mir3081	0	1	0	0	0	0	2
Mir684-1.9	0	1	1	0	1	0	3
Mir1306	0	0	0	0	1	0	5
Snora81	0	1	1	0	1	0	3
Snord2	1	1	1	0	1	1	3
uc007ynw.1	0	1	0	0	0	0	2
2310061J03Rik	0	1	0	0	0	0	2
bartel:linc371	0	1	0	0	0	0	2
Mir301b	0	1	0	1	0	1	1
uc007zns.1	1	1	0	0	0	0	2
bartel:linc352	0	0	0	0	1	0	5
Gm15760	1	1	1	0	0	0	3
Gm7334	0	1	0	0	1	0	1
Mir1947	0	0	1	0	0	0	4
Gm9961	1	0	0	0	0	0	0
uc012adz.1	0	0	0	0	0	1	2
A630089N07Rik	1	1	1	1	1	1	3
uc007yes.1	0	0	0	1	0	1	1
uc007zey.1	1	1	0	0	1	0	1
uc008bfa.1	0	0	1	1	1	0	1
Pisd-ps2	0	0	1	0	1	0	4
Gm16197	1	0	1	0	0	0	4
Snora20	0	0	0	0	0	1	2
A930015D03Rik	0	0	0	0	1	0	5
uc008crl.1	0	0	0	1	0	0	1
2610019E17Rik	0	1	1	0	0	0	3
uc008dij.1	0	1	0	0	0	0	2
Snhg9	0	1	1	0	0	0	3
Mir3082	0	0	0	0	1	0	5
uc008cqm.1	0	0	1	0	0	0	4
uc008aod.1	0	1	1	0	0	0	3
uc008dhi.1	0	1	0	0	1	0	1
Snora78	0	1	1	0	0	0	3
Atp6v0c-ps2	0	0	0	0	1	0	5
uc008bhy.1	1	0	0	0	0	0	0
uc008ciz.1	0	0	0	0	1	0	5
uc008agy.1	0	1	0	0	0	0	0
uc008auz.1	0	1	0	0	0	0	2
uc008anr.1	0	1	1	0	0	0	3
Mir1894	0	1	0	0	1	0	1
uc012awc.1	0	0	1	1	0	0	1
guttman:linc1494.3	0	1	0	0	0	0	0
Snord92	0	1	1	0	1	0	3
uc008dhj.1	1	1	1	0	1	1	3
bartel:linc404	0	0	1	0	0	0	4
uc008avd.1	0	1	0	0	0	0	2
uc008cwg.1	1	0	0	0	0	0	0
uc008bcq.1	1	1	1	1	1	1	3
Snhg4	0	1	1	0	0	0	3
uc008dzn.1	0	1	1	0	0	1	3
guttman:linc1316.3	1	1	1	0	1	1	3
Scarna17	0	0	1	0	0	0	4
uc008fjq.1	0	0	0	1	0	0	1
Mir1949	1	1	1	0	1	0	3
Mir145	0	0	1	0	0	0	4
4930549G23Rik	0	0	1	0	0	0	4
uc008fbw.1	0	1	0	1	0	0	1
bartel:linc424	1	0	0	0	0	0	0
uc008ewm.1	0	1	0	0	0	0	2
Gm20748	0	1	0	0	0	0	2
bartel:linc432	1	1	1	0	1	1	3
uc008evj.1	1	1	1	1	1	1	3
uc008dyq.1	0	0	1	0	1	1	4
Snord58b.2	0	1	1	1	0	1	1
uc008hpf.1	0	0	1	1	0	0	1
Malat1	1	1	1	1	1	1	3
uc008gzx.1	0	1	0	0	1	0	1
uc008hhl.1	0	1	0	0	0	0	2
uc008fws.1	1	1	0	1	1	1	1
uc008gqu.1	1	0	1	1	0	1	3
guttman:linc1317.3	1	1	1	0	1	0	3
5730408K05Rik	1	1	1	0	0	0	3
Snord22	0	1	0	0	1	0	1
Mir5136	0	1	1	0	0	0	3
uc012bkz.1	0	0	1	0	0	0	4
uc008hnz.1	0	0	1	0	1	0	4
Neat1	1	1	1	0	1	0	3
uc008gky.1	1	1	0	1	1	1	1
uc012bhf.1	0	0	1	0	0	0	4
2700046G09Rik	0	1	0	0	0	0	2
uc008gtc.1	0	0	0	0	1	0	5
Snora19.2	0	1	0	0	0	0	0
Mir5046	0	1	0	1	1	1	1
uc008gat.1	1	1	1	0	1	0	3
uc008gzy.1	0	0	1	0	0	0	4
uc008iba.1	0	0	1	0	0	0	4
BC037704	0	0	0	0	1	0	5
uc012bnh.1	0	1	0	0	0	0	2
uc008hzf.1	1	1	0	1	1	0	1
uc008hmc.1	0	1	0	0	1	0	1
Mirlet7f-2	0	1	0	0	0	0	2
Tsix	1	1	1	0	1	0	3
2010204K13Rik	0	1	0	1	1	0	1
Mir684-1.5	0	1	1	0	1	1	3
guttman:linc1406.3	0	1	0	1	1	0	1
G530011O06Rik	1	1	1	1	1	1	3
uc009uyl.1	1	1	1	1	1	1	3
guttman:linc2092.3	1	1	1	1	1	0	3
Mir421	0	0	0	0	1	1	5
Xist	1	0	1	0	0	0	4
guttman:linc1413.3	0	1	0	0	0	0	2
4933407K13Rik	0	0	1	0	0	0	4
bartel:linc891	1	0	0	1	1	0	1
Mir18b	0	1	1	0	0	0	3
guttman:linc1409.3	0	1	0	0	1	0	1
bartel:linc893	1	1	0	1	1	0	1
uc009tnw.1	0	0	1	0	1	0	4
Mir106a	1	1	1	0	0	1	3
6720401G13Rik	0	1	1	0	1	0	3
3010001F23Rik	0	1	0	0	0	0	2
Kis2	0	1	0	0	0	0	2
